# DeePVP: Identification and classification of phage virion protein using deep learning

**DOI:** 10.1101/2021.10.23.465539

**Authors:** Zhencheng Fang, Tao Feng, Hongwei Zhou

## Abstract

The poor annotation of phage virion protein (PVP) is the bottleneck of many areas of viral research, such as viral phylogenetic analysis, viral host identification and antibacterial drug design. Because of the high diversity of the PVP sequences, the PVP annotation remains a great challenging bioinformatic task. Based on deep learning, we present DeePVP that contains a main module and an extended module. The main module aims to identify the PVPs from non-PVP over a phage genome, while the extended module can further classify the predicted PVP into one of the ten major classes of PVP. Compared with the state-of-the-art tools that can distinguish PVP from non-PVP, DeePVP’s main module performs much better, with an *F1-score* 9.05% higher in the PVP identification task. Compared with PhANNs, a tool that can further classify the predicted PVP into a specific class, the overall accuracy of DeePVP’s extended module is approximately 3.72% higher in the PVP classification task. Two application cases on the genome of mycobacteriophage PDRPxv and *Escherichia* phage HP3 show that the predictions of DeePVP are much more reliable and can better reveal the compact PVP-enriched region, which may be conserved during the viral evolution process, over the phage genome.
