## Supplementary Data S3 for "DeePVP: Identification and classification of phage virion protein using deep learning"

Header	Prediction
YP_009965634.1	HTJ
YP_009965637.1	MinorCapsid
YP_009965683.1	Portal
YP_009965687.1	TailFiber
YP_009965735.1	MinorCapsid
YP_009965770.1	MinorCapsid
YP_009965782.1	HTJ
YP_009965788.1	Portal
YP_009965791.1	TailFiber
YP_009965792.1	Portal
YP_009965794.1	TailFiber
YP_009965795.1	Baseplate
YP_009965796.1	Baseplate
YP_009965797.1	Collar
YP_009965798.1	Baseplate
YP_009965805.1	TailShaft
YP_009965806.1	MajorTail
YP_009965807.1	Portal
YP_009965808.1	HTJ
YP_009965809.1	MinorCapsid
YP_009965812.1	MajorCapsid
YP_009965814.1	Portal
YP_009965818.1	MajorTail
YP_009965825.1	Baseplate
YP_009965826.1	Baseplate
YP_009965828.1	TailFiber
YP_009965830.1	MajorCapsid
YP_009965831.1	Baseplate
YP_009965832.1	TailFiber
YP_009965834.1	Baseplate
YP_009965877.1	TailFiber
YP_009965878.1	MajorTail
YP_009965879.1	TailFiber
YP_009965880.1	TailFiber
